# Unravelling consensus genomic regions conferring leaf rust resistance in wheat via meta-QTL analysis

**DOI:** 10.1101/2021.05.11.443557

**Authors:** Amo Aduragbemi, Jose Miguel Soriano

## Abstract

Leaf rust, caused by the fungus *Puccinia triticina* Erikss (Pt), is a destructive disease affecting wheat and a threat to food security. Developing resistant varieties represents a useful method of disease control, and thus, understanding the genetic basis for leaf rust resistance is required. To this end, a comprehensive bibliographic search for leaf rust resistance quantitative trait loci (QTLs) was performed, and 393 QTLs were collected from 50 QTL mapping studies. Afterwards, a consensus map with a total length of 4567 cM consisting of different types of markers (SSR, DArT, Chip-based SNP markers and SNP markers from GBS) was used for QTL projection, and meta-QTL analysis was performed on 320 QTLs. A total of 75 genetic map positions (gmQTLs) were discovered and refined to 15 high confidence mQTLs (hcmQTLs). The candidate genes discovered within the hcmQTL interval were then checked for differential expression using data from three transcriptome studies, resulting in 92 differentially expressed genes (DEGs). The expression of these genes in various leaf tissues during wheat development was explored. This study provides insight into leaf rust resistance in wheat and thereby provides an avenue for developing resistant varieties by incorporating the most important hcmQTLs.
