## Supplementary material for "Unravelling consensus genomic regions conferring leaf rust resistance in wheat via meta-QTL analysis": Online Resource 1

### Sheet: Traits Definition
Disease severity	DS
Reaction type	RT
Leaf infected area	LIA
Maximum disease severity	MDS
area under the disease progress curve	AUDPC
Infection rate	IR
Host reaction	HR
Latent period	LP
Stripe number	SN
Infection type	IT
Leaf rust resistance	LR
Leaf tip necrosis	LTN
spore production per unit of sporulating tissue	SPS
spore production per lesion	SPL
infection efficiency	IE
lesion size	LS
Early aborted colonies associated with plant cell necrosis	EA-
Early aborted colonies without plant cell necrosis	EA+
Established colonies associated with plant cell necrosis	EST-
Established colonies without plant cell necrosis	EST+
All necrotic colonies	NEC

### Sheet: Sheet2
Table S1: List of publications on past QTL mapping studies used for our meta-QTL analysis
Year	No.	Cross	Pop.	Size	Traits	QTLs collected	References
1999	1	Opata85 x W-7984	RIL	114	IT, DS	9	Faris et al. 1999
2000	1	Forno x Oberkulmer	RIL	204	LTN, LR	12	Messmer et al. 2000
2004	1	Arina x Forno	RIL	240	AUDPC, LTN	10	Schnurbusch et al. 2004
2006	1	Avocet x Pavon76	RIL	146	DS	3	William et al. 2006
2008	2	Colosseo x Lloyd	RIL	176	AUDPC, LIA	8	Maccaferri et al. 2008
		Avocet-YrA x Saar	RIL	113	DS, AUDPC, LTN	15	Lillemo et al. 2008
2009	2	TA4152-60 x ND495	DH	120	IT, LIA	9	Chu et al. 2009
		Creso x Pedroso	RIL	123	DS, LP, EA-, EA+, EST-, EST+, NEC	13	Marone et al. 2009
2010	1	Kariega x Avocet	DH	250	AUDPC	4	Prins et al. 2010
2012	2	Bainong 64 x Jingshuang 16	DH	179	DS, AUDPC	6	Ren et al. 2012
		Avocet x Pastor	RIL	148	DS	6	Rosewarne et al. 2012
2013	1	Avocet x Quaiu	RIL	182	DS	3	Basnet et al. 2014
2014	7	Apache x Balance	DH	91	DS, AUDPC, LS, LP, SPS, IE, SPL	34	Azzimonti et al. 2014
		Capo x Arina	RIL	233	LIA	4	Buerstmayr et al. 2014
		Capo x Furore	RIL	201	LIA	2	Buerstmayr et al. 2014
		MG5323 x Latino	RIL	110	IT, DS	5	Desiderio et al. 2014
		Avocet-YrA x Francolin#1	RIL	145	DS, AUDPC	3	Lan et al. 2014
		Carberry x AC Cadillac	DH	261	DS, LTN	4	Singh et al. 2014
		MN98550-5 x MN99394-1	RIL	139	DS	2	Tsilo et al. 2014
		SHA3/CBRD x Naxos	RIL	164	DS	4	Zhou et al. 2014
2015	6	Tatcher*3 x Americano 25e	RIL	100	IT	1	Kolmer 2015
		Avocet-YrA x Sujata	RIL	148	AUDPC	5	Lan et al. 2015
		Avocet x Kenya Kongoni	RIL	148	DS,AUDPC	10	Calvo-Salazar et al. 2015
		Luke × Aquileja	RIL	149	AUDPC	1	Du et al. 2015
		Avocet 9 x Chapio	RIL	277	DS	5	Rosewarne et al. 2015
		Weimai 8 x Zhengzhou 5389	F2:3	179	DS	1	Jiazhen et al. 2015
2016	2	Lantian 9 x Huixian Hong	F2:3	197	DS	5	Liusha et al. 2016
		W014204 x Zhengzhou 5389	F2:3	215	MDS, AUDPC	6	Qi et al 2016
		Fuyu 3 x Zhengzhou 5389	F2:3	163	MDS, AUDPC	6	Qi et al 2016
2017	8	Atred#1 × Bairds	RIL	137	LR, AUDPC	8	Lan et al. 2017
		Ning7840 × Clark	RIL	127	DS	3	Li et al 2017
		CI13227 × Lakin	DH	181	LP, DS, AUDPC	10	Lu et al 2017
		Avocet × Kundan	RIL	131	DS,AUDPC	7	Ren et al. 2017
		Fundulea 900 x Thatcher	F2:3	188	DS	3	Zhang et al. 2017a
		Fundulea 900 x Thatcher	F2:3	58	DS	2	Zhang et al. 2017a
		Zhou 8425B x Chinese Spring	RIL	244	DS	7	Zhang et al. 2017b
		Attila x CDC Go	RIL	167	DS	3	Zou et al. 2017
		Pioneer ‘25R47’ x Jamestown	RIL	186	DS, IT	2	Carpenter et al. 2017
2018	4	Avocet × Chilero	RIL	96	DS	4	Ponce Molina et al.2018
		Thatcher3 x Americano44d	RIL	92	DS	3	kolmer et al 2018a
		Thatcher3 x Toropi	RIL	100	DS	4	kolmer et al 2018b
		C615 x Yangmai 13	RIL	112	DS	5	Li et al. 2018
2019	7	Rusty x PI 192051-1	RIL	180	LR	5	Aoun et al. 2019
		Gaza x ATRED#2	RIL	200	DS,AUDPC	4	Kthiri et al. 2019
		Arnacoris x ATRED#2	RIL	200	DS,AUDPC, HR	5	Kthiri et al. 2019
		Saragolla x ATRED#2	RIL	200	DS,AUDPC, HR	7	Kthiri et al. 2019
		Toropi-6.4 × Thatcher	DH	168	DS	6	Rosa et al 2019
		Pingyuan 50 × Mingxian 169	DH	137	MDS	10	Zhang et al. 2019a
		Peace x Carberry	RIL	208	LS, LR	5	Bemister et al. 2019
		SW 8588 x Thatcher	RIL	144	DS	7	Zhang et al. 2019b
		Atred#2 × Heller#1	RIL	134	DS,AUDPC	8	Li et al. 2019
		Atred#2 × Dunkler	RIL	124	DS,AUDPC	8	Li et al. 2019
2020	4	Pamyati Azieva × Paragon	RIL	98	LR	11	Genievskaya et al. 2020
		Carberry x AC Cadillac	DH	775	DS, IR	23	Bokore et al. 2020
		Carberry x Vesper	DH	188	DS, IR	7	Bokore et al. 2020
		Vesper x Lillian	DH	283	DS, IR	13	Bokore et al. 2020
		Vesper x Stettler	DH	94	DS, IR	4	Bokore et al. 2020
		Stettler x Red Fife	DH	218	DS	3	Bokore et al. 2020
		Fuyu3 x Zhengzhou 5389	RIL	147	LR	5	Gebrewahid et al. 2020
		AC Taber x Thatcher	RIL	183	DS, IT	4	Kolmer at al. 2020
Reference
Faris J, Li W, Liu D, Chen P, Gill B (1999) Candidate gene analysis of quantitative disease resistance in wheat. Theoretical and Applied Genetics 98 219-225.
Messmer M, Seyfarth R, Keller M, Schachermayr G, Winzeler M, Zanetti S, Feuillet C, Keller B (2000) Genetic analysis of durable leaf rust resistance in winter wheat. Theoretical and Applied Genetics 100 419-431.
Schnurbusch T, Paillard S, Schori A, Messmer M, Schachermayr G, Winzeler M, Keller B (2004) Dissection of quantitative and durable leaf rust resistance in Swiss winter wheat reveals a major resistance QTL in the Lr34 chromosomal region. Theoretical and Applied Genetics 108 477-484.
William H.M, Singh R, Huerta-Espino J, Palacios G, Suenaga K (2006) Characterization of genetic loci conferring adult plant resistance to leaf rust and stripe rust in spring wheat. Genome 49 8 977-90.
Maccaferri M, Mantovani P, Tuberosa R, Deambrogio E, Giuliani S, Demontis A, Massi A, Sanguineti M (2008) A major QTL for durable leaf rust resistance widely exploited in durum wheat breeding programs maps on the distal region of chromosome arm 7BL. Theoretical and Applied Genetics 117 1225-1240.
Lillemo M, Asalf B, Singh R, Huerta-Espino J, Chen X, He Z, Bjørnstad Å (2008) The adult plant rust resistance loci Lr34/Yr18 and Lr46/Yr29 are important determinants of partial resistance to powdery mildew in bread wheat line Saar. Theoretical and Applied Genetics 116 1155-1166.
Chu C, Friesen T, Xu S, Faris J, Kolmer J (2009) Identification of novel QTLs for seedling and adult plant leaf rust resistance in a wheat doubled haploid population. Theoretical and Applied Genetics 119 263-269.
Marone D, Olmo A.D, Laidò G, Sillero J.C, Emeran A, Russo M, Ferragonio P, Giovanniello V, Mazzucotelli E, Leonardis A.M, Vita P, Blanco A, Cattivelli L, Rubiales D, Mastrangelo A (2009) Genetic analysis of durable resistance against leaf rust in durum wheat. Molecular Breeding 24 25-39.
Prins R, Pretorius Z, Bender C, Lehmensiek A (2010) QTL mapping of stripe leaf and stem rust resistance genes in a Kariega × Avocet S doubled haploid wheat population. Molecular Breeding 27 259-270.
Ren Y, Li Z, He Z, Wu L, Bai B, Lan C, Wang C, Zhou G, Zhu H, Xia X (2012) QTL mapping of adult-plant resistances to stripe rust and leaf rust in Chinese wheat cultivar Bainong 64. Theoretical and Applied Genetics 125 1253-1262.
Rosewarne G, Singh R, Huerta-Espino J, Herrera-Foessel S, Forrest K, Hayden M, Rebetzke G (2012) Analysis of leaf and stripe rust severities reveals pathotype changes and multiple minor QTLs associated with resistance in an Avocet × Pastor wheat population. Theoretical and Applied Genetics 124 1283-1294.
Azzimonti G, Marcel T, Robert O, Paillard S, Lannou C, Goyeau H (2014) Diversity specificity and impacts on field epidemics of QTLs involved in components of quantitative resistance in the wheat leaf rust pathosystem. Molecular Breeding 34 549-567.
Buerstmayr M, Matiasch L, Mascher F, Vida G, Ittu M, Robert O, Holdgate S, Flath K, Neumayer A, Buerstmayr H (2014) Mapping of quantitative adult plant field resistance to leaf rust and stripe rust in two European winter wheat populations reveals co-location of three QTL conferring resistance to both rust pathogens. TAG. Theoretical and Applied Genetics. Theoretische Und Angewandte Genetik 127 20…
Desiderio F, Guerra D, Rubiales D, Piarulli L, Pasquini M, Mastrangelo A, Siméone R, Blanco A, Cattivelli L, Valè G (2014) Identification and mapping of quantitative trait loci for leaf rust resistance derived from a tetraploid wheat Triticum dicoccum accession. Molecular Breeding 34 1659-1675.
Lan C, Singh R.P, Huerta-Espino J, Calvo-Salazar V, Herrera-Foessel S (2014) Genetic Analysis of Resistance to Leaf Rust and Stripe Rust in Wheat Cultivar Francolin#1. Plant disease 98 9 1227-1234 .
Singh A, Knox R, DePauw R, Cuthbert R, Campbell H, Shorter S, Bhavani S (2014) Stripe rust and leaf rust resistance QTL mapping epistatic interactions and co-localization with stem rust resistance loci in spring wheat evaluated over three continents. Theoretical and Applied Genetics 127 2465-2477.
Tsilo T, Kolmer J, Anderson J (2014) Molecular mapping and improvement of leaf rust resistance in wheat breeding lines. Phytopathology 104 8 865-70.
Zhou Y, Ren Y, Lillemo M, Yao Z, Zhang P, Xia X, He Z, Li Z, Liu D (2014) QTL mapping of adult-plant resistance to leaf rust in a RIL population derived from a cross of wheat cultivars Shanghai 3/Catbird and Naxos. Theoretical and Applied Genetics 127 1873-1883.
Basnet B.R, Singh R, Ibrahim A, Herrera-Foessel S, Huerta-Espino J, Lan C, Rudd J (2013) Characterization of Yr54 and other genes associated with adult plant resistance to yellow rust and leaf rust in common wheat Quaiu 3. Molecular Breeding 33 385-399.
Kolmer J (2015) A QTL on chromosome 5BL in wheat enhances leaf rust resistance of Lr46. Molecular Breeding 35 1-8.
Lan C, Zhang Y, Herrera-Foessel S, Basnet B.R, Huerta-Espino J, Lagudah E, Singh R (2015) Identification and characterization of pleiotropic and co-located resistance loci to leaf rust and stripe rust in bread wheat cultivar Sujata. Theoretical and Applied Genetics 128 549-561.
Calvo-Salazar V, Singh R, Huerta-Espino J, Cruz-Izquierdo S, Lobato-Ortíz R, Sandoval-Islas S, Vargas-Hernandez M, Germán S, Silva P, Basnet B.R, Lan C, Herrera-Foessel S (2015) Genetic Analysis of Resistance to Leaf Rust and Yellow Rust in Spring Wheat Cultivar Kenya Kongoni. Plant disease 99 8 1153-1160.
Du Z, Che M, Li G, Chen J, Quan W, Guo Y, Wang Z, Ren J, Zhang H, Zhang Z. (2015). A QTL with major effect on reducing leaf rust severity on the short arm of chromosome 1A of wheat detected across different genetic backgrounds and diverse environments. Theoretical and Applied Genetics 128 1579-1594.
Rosewarne G, Li Z, Singh R, Yang E, Herrera-Foessel S, Huerta-Espino J (2015) Different QTLs are associated with leaf rust resistance in wheat between China and Mexico. Molecular Breeding 35 1-11.
Jiazhen W, Zai-feng L, LingZhi S, Lin Z, ZhiKuan R, Xing L, Da-qun L, Shah S.J (2016) QTL mapping for adult-plant leaf rust resistance genes in Chinese wheat cultivar Weimai 8. Czech Journal of Genetics and Plant Breeding 51 79-85.
Liusha H, Zai-feng L, Xiaodong W, Zhanhai K, Lin Z, Xing L, Daqun L, Shah S.J (2016) Qtl Mapping Of Adult-Plant Resistance To Leaf Rust In Chinese Wheat Cultivar Lantian 9.
Qi A, Zhang P, Zhou Y, Yao Z, Zai-feng L, Liu D (2016) Mapping of QTL conferring leaf rust resistance in Chinese wheat lines W014204 and Fuyu 3 at adult plant stage. Journal of Integrative Agriculture 15 18-28.
Lan C, Basnet B.R, Singh R, Huerta-Espino J, Herrera-Foessel S, Ren Y, Randhawa M (2016) Genetic analysis and mapping of adult plant resistance loci to leaf rust in durum wheat cultivar Bairds. Theoretical and Applied Genetics 130 609-619.
Carpenter N.R, Griffey C, Malla S, Barnett M, Marshall D, Fountain M, Murphy J.P, Milus E, Johnson J.W, Buck J, Chao S, Brown-Guedira G, Wright E (2017) Identification of Quantitative Resistance to Puccinia striiformis and Puccina triticinia in the Soft Red Winter Wheat Cultivar 'Jamestown'. Crop Science 57 2991-3001.
Li C, Wang Z, Li C, Bowden R, Bai G, Li C, Su Z, Carver B (2017) Mapping of Quantitative Trait Loci for Leaf Rust Resistance in the Wheat Population Ning7840 × Clark. Plant disease 101 12 1974-1979.
Lu Y, Bowden R, Zhang G, Xu X, Fritz A, Bai G (2017) Quantitative Trait Loci for Slow-Rusting Resistance to Leaf Rust in Doubled-Haploid Wheat Population CI13227 × Lakin. Phytopathology 107 11 1372-1380.
Ren Y, Singh R, Basnet B.R, Lan C, Huerta-Espino J, Lagudah E, Ponce-Molina L (2017) Identification and Mapping of Adult Plant Resistance Loci to Leaf Rust and Stripe Rust in Common Wheat Cultivar Kundan. Plant disease 101 3 456-463.
Zhang P, Qi A, Zhou Y, Xia X, He Z, Li Z, Liu D (2017a) Quantitative trait loci mapping of adult‐plant resistance to leaf rust in a Fundulea 900 × ‘Thatcher’ wheat cross. Plant Breeding 136 1-7.
Zhang P, Yin G, Zhou Y, Qi A, Gao F, Xia X, He Z, Li Z, Liu D (2017b) QTL Mapping of Adult-Plant Resistance to Leaf Rust in the Wheat Cross Zhou 8425B/Chinese Spring Using High-Density SNP Markers. Frontiers in Plant Science 8.
Zou J, Semagn K, Chen H, Iqbal M, Asif M, N'Diaye A, Navabi A, Perez-Lara E, Pozniak C, Yang R, Graf R, Randhawa H, Spaner D (2017) Mapping of QTLs associated with resistance to common bunt tan spot leaf rust and stripe rust in a spring wheat population. Molecular Breeding 37 1-14.
Kolmer J, Garvin D, Hayden M, Spielmeyer W (2018a) Adult plant leaf rust resistance derived from the wheat landrace cultivar Americano 44d is conditioned by interaction of three QTL. Euphytica 214 1-11.
Kolmer J, Bernardo A, Bai G, Hayden M, Chao S (2018b) Adult Plant Leaf Rust Resistance Derived from Toropi Wheat is Conditioned by Lr78 and Three Minor QTL. Phytopathology 108 2 246-253.
Ponce-Molina L, Huerta-Espino J, Singh R.P, Basnet B.R, Alvarado G, Randhawa M, Lan C, Aguilar-Rincón V.H, Lobato-Ortíz R, García-Zavala J.J (2018) Characterization of Leaf Rust and Stripe Rust Resistance in Spring Wheat 'Chilero'. Plant disease 102 2 421-427.
Li Y, Jiang Z, Hu W, Li D, Cheng J, Yi X, Cheng X, Wu R, Cheng S (2018) Mapping QTLs against Leaf Rust in CIMMYT Wheat C615. Acta Agronomica Sinica 44 836.
Aoun M, Kolmer J, Rouse M, Elias E, Breiland M, Bulbula W.D, Chao S, Acevedo M (2019) Mapping of Novel Leaf Rust and Stem Rust Resistance Genes in the Portuguese Durum Wheat Landrace PI 192051. G3:Genes|Genomes|Genetics 9 2535 - 2547.
Rosa S.B, Zanella C.M, Hiebert C, Babel A.B, Randhawa H, Shorter S, Boyd L, Mccallum B (2019) Genetic characterization of leaf and stripe rust resistance in the Brazilian wheat cultivar Toropi. Phytopathology.
Kthiri D, Loladze A, N'Diaye A, Nilsen K, Walkowiak S, Dreisigacker S, Ammar K, Pozniak C (2019) Mapping of Genetic Loci Conferring Resistance to Leaf Rust From Three Globally Resistant Durum Wheat Sources. Frontiers in Plant Science 10.
Zhang P, Lan C, Asad M, Gebrewahid T.W, Xia X, He Z, Li Z, Liu D (2019) QTL mapping of adult-plant resistance to leaf rust in the Chinese landraces Pingyuan 50/Mingxian 169 using the wheat 55K SNP array. Molecular Breeding 39 1-14.
Bemister D.H, Semagn K, Iqbal M, Randhawa H, Strelkov S, Spaner D (2019a) Mapping QTL Associated with Stripe Rust Leaf Rust and Leaf Spotting in a Canadian Spring Wheat Population. Crop Science 59 650-658.
Zhang P, Li X, Gebrewahid T.W, Liu H, Xia X, He Z, Li Z, Liu D (2019b) QTL Mapping of Adult-Plant Resistance to Leaf and Stripe Rust in Wheat Cross SW 8588/Thatcher using the Wheat 55K SNP Array. Plant disease PDIS02190380RE .
Li Z, Yuan C, Herrera-Foessel S, Randhawa M, Huerta-Espino J, Liu D, Dreisigacker S, Singh R, Lan C (2019) Four consistent loci confer adult plant resistance to leaf rust in the durum wheat lines Heller#1 and Dunkler. Phytopathology.
Bokore F.E, Knox R, Cuthbert R, Pozniak C, Mccallum B, N'Diaye A, DePauw R, Campbell H, Munro C, Singh A, Hiebert C, McCartney C, Sharpe A, Singh A, Spaner D, Fowler D.B, Ruan Y, Berraies S, Meyer B (2020) Mapping quantitative trait loci associated with leaf rust resistance in five spring wheat populations using single nucleotide polymorphism markers. PLoS ONE 15.
Gebrewahid T.W, Zhang P, Zhou Y, Yan X, Xia X, He Z, Liu D, Li Z (2020) QTL mapping of adult plant resistance to stripe rust and leaf rust in a Fuyu 3/Zhengzhou 5389 wheat population. Crop Journal 8 655-665.
Genievskaya Y, Abugalieva S, Rsaliyev A, Yskakova G, Turuspekov Y (2020) QTL Mapping for Seedling and Adult Plant Resistance to Leaf and Stem Rusts in Pamyati Azieva × Paragon Mapping Population of Bread Wheat. Agronomy 10 1285.
Kolmer J, Turner M.K, Rouse M, Anderson J (2020) Adult plant leaf rust resistance in AC Taber wheat maps to chromosomes 2BS and 3BS. Phytopathology.
