## Supplementary material for "Unravelling consensus genomic regions conferring leaf rust resistance in wheat via meta-QTL analysis": Online Resource 3

### Sheet: Sheet1
Table S3: Leaf rust association studies used for MQTL validation
No.	Source of genotypesa	Pop.b	Marker type/No.	No. of MTAc	Isolates	Environment	Reference
1	Landraces and improved accessions from USDA–ARS NSGC	882, 912	SNP/ 3215	24	5 Pt races	Elbostan, Elkhazan	Elbasyoni et al. 2017
2	Durum wheat accessions from the USDA–ARS NSGC	496	SNP/ 9K	88	12 Pt races	St. Paul, Crookston, Sonora, El Batán	Aoun et al 2016
3	spring wheat breeding lines from different countries	381	SNP/90K	10	6 Pt races	North Dakota( Green house and Field)	Gao et al. 2016
4	Wheat accessions from NSGC	4007	SNP/9K, DArT	14	3 Pt races	Oklahoma (multiple fields)	Li et al. 2016
5	Spring wheat genotypes from 31 countries	148	SNP/ 9K	22	30 Pt races	Cobbitty(Green house and Field)	Kankwatsa et al. 2017
6	Spring wheat genotypes from IC&G SB RAS	100	SNP/15K	20	multiple Pt races	Novosibirsk (two fields)	Leonova et al. 2019
7	Wheat accesssions accesions from USDA–ARS NSGC	331	SNP/ 9K	11	4 Pt races	Griffin(Green house and growth chamber)	Sapkota et al. 2019
8	wheat accessions selected from USDA–ARS NSGC	1894	SNP/ 9K	5	6 Pt races	St. Paul, Crookston	Turner et al. 2016
9	Wheat accessions from china and foreign countries	268	SNP/90K	22	8 Pt races	Baoding, Zhoukou	Zhang et al 2021
10	wheat accessions was assembled, originally sourced from VIR	295	DArT	52	multiple Pt races	Redlands Research Facility(Accelerated growth conditions, Field, Glasshouse)	Riaz et al. 2018
	a National Small Grains Collection, USDA–Agricultural Research Service (ARS)–National Small Grain Collection (NSGC), Institute of Cytology and Genetics SB RAS, United States Department of Agriculture-Agricultural Research Services (USDA-ARS) National Small Grains Collection, N. I. Vavilov Institute of Plant Genetic Resources (VIR)
	b Population of cultivars
	c Markers Trait Association
	References
	Elbasyoni I, El-Orabey W, Baenziger P, Eskridge K (2017) Association Mapping for Leaf and Stem Rust Resistance Using Worldwide Spring Wheat Collection.
	Aoun M, Breiland M, Turner M.K, Loladze A, Chao S, Xu S, Ammar K, Anderson J, Kolmer J, Acevedo M (2016) Genome‐Wide Association Mapping of Leaf Rust Response in a Durum Wheat Worldwide Germplasm Collection. The Plant Genome 9.
	Gao L, Turner M, Chao S, Kolmer J, Anderson J (2016) Genome Wide Association Study of Seedling and Adult Plant Leaf Rust Resistance in Elite Spring Wheat Breeding Lines. PLoS ONE 11.
	Li G, Xu X, Bai G, Carver B, Hunger R, Bonman J.M, Kolmer J, Dong H (2016) Genome‐Wide Association Mapping Reveals Novel QTL for Seedling Leaf Rust Resistance in a Worldwide Collection of Winter Wheat. The Plant Genome 9.
	Kankwatsa P, Singh D, Thomson P, Babiker E, Bonman J.M, Newcomb M, Park R (2017) Characterization and genome-wide association mapping of resistance to leaf rust stem rust and stripe rust in a geographically diverse collection of spring wheat landraces. Molecular Breeding 37 1-24.
	Leonova I, Skolotneva E, Salina E (2020) Genome-wide association study of leaf rust resistance in Russian spring wheat varieties. BMC Plant Biology 20.
	Sapkota S, Hao Y, Johnson J, Buck J, Aoun M, Mergoum M (2019) Genome‐Wide Association Study of a Worldwide Collection of Wheat Genotypes Reveals Novel Quantitative Trait Loci for Leaf Rust Resistance. The Plant Genome 12.
	Turner M, Kolmer J, Pumphrey M, Bulli P, Chao S, Anderson J (2016) Association mapping of leaf rust resistance loci in a spring wheat core collection. Theoretical and Applied Genetics 130 345-361.
	Zhang P, Yan X, Gebrewahid T, Zhou Y, Yang E, Xia X, He Z, Li Z, Liu D (2021) Genome-wide association mapping of leaf rust and stripe rust resistance in wheat accessions using the 90K SNP array. TAG. Theoretical and applied genetics. Theoretische und angewandte Genetik.
	Riaz A (2018) Unlocking new sources of adult plant resistance to wheat leaf rust.
