## Supplementary material for "Unravelling consensus genomic regions conferring leaf rust resistance in wheat via meta-QTL analysis": Online Resource 4

### Sheet: Sheet1
Table S4: Validation of smQTLs from previous GWAS on leaf rust in wheat
Population	Traits	Markers	Chr. on reference genome	Position on reference genome (bp)	Chr. on consensus map	Position on consensus map (cM)	R2	MQTL Co-localized	References
Landraces and improved accessions	IT, DS	wsnp_Ex_c2868_5293485	1A	7184721	1A	26	3.8	smQTL1A.2	Elbasyoni et al. 2017
Landraces and improved accessions	IT, DS	wsnp_Ex_rep_c106111_90308719	1A	8240151	1A	27.26	3.4	smQTL1A.2	Elbasyoni et al. 2017
Landraces and improved accessions	IT, DS	wsnp_Ex_c57982_59470152	1A	8329289	1A	27.73	4.8	smQTL1A.2	Elbasyoni et al. 2017
Landraces and improved accessions	IT, DS	wsnp_Ku_c183_358844	1A	8329187	1A	27.73	4.3	smQTL1A.2	Elbasyoni et al. 2017
Landraces and improved accessions	IT, DS	wsnp_Ku_c330_683203	1A	590002153	1A	157.21	2.6	smQTL1A.4	Elbasyoni et al. 2017
Landraces and improved accessions	IT, DS	wsnp_Ex_c9729_16071358	2B	643685186	2B	112.78	5.8	smQTL2B.6	Elbasyoni et al. 2017
Landraces and improved accessions	IT, DS	wsnp_Ra_c11493_18637928	2D	75658951	2B	105.94	6.2	smQTL2D.3	Elbasyoni et al. 2017
Landraces and improved accessions	IT, DS	wsnp_Ex_c7071_12171222	7A	680327497	7A	100.71	2.4	smQTL7A.3	Elbasyoni et al. 2017
spring wheat breeding lines	COI, IT, DS	BobWhite_c43263_180	6B	718920710	6B	129.84	0.09	smQTL6B.6	Gao et al. 2016
spring wheat breeding lines	COI, IT, DS	IAAV868	1D	409500532	1D	78.58	0.04	smQTL1D.4	Gao et al. 2016
spring wheat breeding lines	COI, IT, DS	JD_c767_567	2B	157695195	2B	106.4	0.05	smQTL2B.5	Gao et al. 2016
spring wheat breeding lines	COI, IT, DS	BS00011795_51	6B	720560917	6B	81.7	0.06	smQTL6B.6	Gao et al. 2016
spring wheat breeding lines	COI, IT, DS	Kukri_c3181_2340	1D	5517464	1D	28.7	0.04	smQTL1D.2	Gao et al. 2016
spring wheat breeding lines	COI, IT, DS	RFL_Contig2647_624	7B	741573502	7B	110.05	0.04	smQTL7B.4	Gao et al. 2016
Wheat accessions	IT	wsnp_BM140538D_Ta_2_1	2D	66759568	2D	60.16	7.23	smQTL2D.3	Li et al. 2016
Wheat accessions	IT	wsnp_Ex_c41150_48040078	7A	78434401	7A	71.97	1.59	smQTL7A.1	Li et al. 2016
Wheat accessions	IT	wsnp_Ex_c4817_8598511	2D	63570853	2D	60.1	2.64	smQTL2D.3	Li et al. 2016
Wheat accessions	IT	wsnp_Ex_c114_229879	2B	580019987	2B	112.54	1.48	smQTL2B.6	Li et al. 2016
Spring wheat genotypes	DS,AUDPC,COI	wsnp_Ex_c27290_36498462	1D	408072955	1D	78.58	-	smQTL1D.4	Kankwatsa et al. 2017
Spring wheat genotypes	DS,AUDPC,COI	wsnp_Ex_c27290_36498531	1D	408072886	1D	78.58	-	smQTL1D.4	Kankwatsa et al. 2017
Spring wheat genotypes	DS,AUDPC,COI	wsnp_Ex_c57601_59245549	1D	408244817	1D	78.58	-	smQTL1D.4	Kankwatsa et al. 2017
Spring wheat genotypes	DS,AUDPC,COI	wsnp_Ex_c6920_11928994	1D	408077114	1D	78.58	-	smQTL1D.4	Kankwatsa et al. 2017
Spring wheat genotypes	DS,AUDPC,COI	wsnp_Ra_c4135_7565040	1D	409790413	1D	78.58	-	smQTL1D.4	Kankwatsa et al. 2017
Spring wheat genotypes	DS,AUDPC,COI	wsnp_Ex_rep_c67799_66488792	4A	65462989	4A	38.62	-	smQTL4A.1	Kankwatsa et al. 2017
Spring wheat genotypes	RT, DS	BS00037006_51	6A	520354777	6A	52.64	0.09–0.13	smQTL6A.3	Leonova et al. 2019
Spring wheat genotypes	RT, DS	GENE-3321_201	5A	28104913	5A	39.2	0.24–0.27	smQTL5A.1	Leonova et al. 2019
Spring wheat genotypes	RT, DS	BS00094095_51	5A	28104332	5A	39.2	0.22–0.29	smQTL5A.1	Leonova et al. 2019
Spring wheat genotypes	RT, DS	Excalibur_c18514_238	2A	750571578	2A	110.52	0.15–0.20	smQTL2A.3	Leonova et al. 2019
Wheat accessions	IT	wsnp_Ku_c5938_10491311	7A	76499538	7A	68.81	4.9	smQTL7A.1	Sapkota et al. 2019
Wheat accessions	IT	wsnp_JD_c21776_19013462	5A	670407213	5A	70.56	5.6	smQTL5A.4	Sapkota et al. 2019
Wheat accessions	ASR, APR	wsnp_Ex_c9248_15372536	2B	158618830	2B	106.04	0.03	smQTL2B.5	Turner et al. 2016
Wheat accessions	ASR	wsnp_Ex_rep_c110284_92725051	2B	696357428	2B	114.84	0.029	smQTL2B.6	Turner et al. 2016
Wheat accessions	ASR	BS00040251_51	2B	154911232	2B	106.04	12.1	smQTL2B.5	Zhang et al 2021
Wheat accessions	ASR	RAC875_c25339_200	5A	571683217	5A	47.98	5.6	smQTL5A.3	Zhang et al 2021
Wheat accessions	ASR	wsnp_Ex_c2870_5296539	5B	680604123	5B	62.94	5.5	smQTL5B.4	Zhang et al 2021
Wheat accessions	ASR	Ku_c48337_1131	7D	618321293	7D	235.56	5.4	smQTL7D.3	Zhang et al 2021
Wheat accessions	APR	BS00014671_51	1D	408535231	1D	78.58	7.8	smQTL1D.4	Zhang et al 2021
Wheat accessions	APR	BS00023048_51	2A	734256937	2A	104.09	7.4	smQTL2A.3	Zhang et al 2021
Wheat accessions	APR	wsnp_BE403378B_Ta_2_1	4B	659155500	4B	85.46	6.5	smQTL4B.3	Zhang et al 2021
Wheat accessions	APR	BS00065996_51	5B	518490111	5B	22.09	6	smQTL5B.1	Zhang et al 2021
Wheat accessions	APR	RAC875_c57656_170	7A	619150745	7A	87.37	7.1	smQTL7A.2	Zhang et al 2021
Wheat accessions	APR	2276699	1B	676984396	1B	99.7	-	smQTL1B.5	Riaz et al. 2018
Wheat accessions	APR	1140050	2B	748721552	2B	123.29	-	smQTL2B.7	Riaz et al. 2018
Wheat accessions	APR	1228013	6B	631088234	6B	31.48	-	smQTL6B.3	Riaz et al. 2018
Wheat accessions	APR	2303264	7B	741572161	7B	107.22	-	smQTL7B.4	Riaz et al. 2018
Durum wheat accessions	DS, HR	wsnp_Ku_c12698_20441325	3B	5674822	3B	27.68	3.21x10-2	smQTL3B.1	Aoun et al. 2016
Durum wheat accessions	DS, HR	wsnp_JD_c27162_22206547	4A	664154280	4A	58.09	3.05 x10-2	smQTL4A.3	Aoun et al. 2016
Durum wheat accessions	DS, HR	wsnp_Ex_c40976_47910144	2B	683028741	2B	112.78	3.15 x10-2	smQTL2B.6	Aoun et al. 2016
Durum wheat accessions	DS, HR	wsnp_Ex_rep_c110375_92775402	3B	583843341	3B	71.7	3.16 x10-2	smQTL3B.3	Aoun et al. 2016
Durum wheat accessions	DS, HR	wsnp_Ex_c898_1738424	5A	574489175	5A	50.96	3.10 x10-2	smQTL5A.3	Aoun et al. 2016
Durum wheat accessions	DS, HR	wsnp_JD_c10602_11238420	3B	596430159	3B	72.46	3.62 x10-2	smQTL3B.3	Aoun et al. 2016
Durum wheat accessions	DS, HR	wsnp_JD_c6160_7327405	5A	472344534	5A	39.54	3.63 x10-2	smQTL5A.2	Aoun et al. 2016
Durum wheat accessions	DS, HR	wsnp_Ra_c21347_30731133	5A	479848304	5A	38.93	3.77 x10-2	smQTL5A.2	Aoun et al. 2016
Durum wheat accessions	DS, HR	wsnp_Ku_c3185_5949143	6B	573689565	6B	41.1	5.45 x10-2	smQTL6B.3	Aoun et al. 2016
Durum wheat accessions	DS, HR	wsnp_CAP11_c1185_687769	6B	573689776	6B	41.1	4.32 x10-2	smQTL6B.3	Aoun et al. 2016
Durum wheat accessions	DS, HR	wsnp_BF474379A_Ta_2_2	7A	581375102	7A	86.53	4.21 x10-2	smQTL7A.2	Aoun et al. 2016
Durum wheat accessions	DS, HR	wsnp_Ku_rep_c72700_72370664	3B	585833052	3B	71.7	4.00 x10-2	smQTL3B.3	Aoun et al. 2016
Durum wheat accessions	DS, HR	wsnp_Ex_c7291_12517871	3B	595688787	3B	72	3.58 x10-2	smQTL3B.3	Aoun et al. 2016
Durum wheat accessions	DS, HR	wsnp_Ex_rep_c70809_69689636	3B	591456543	3B	72	4.56 x10-2	smQTL3B.3	Aoun et al. 2016
Durum wheat accessions	DS, HR	wsnp_Ra_c18873_27993835	3B	586737507	3B	72	4.56 x10-2	smQTL3B.3	Aoun et al. 2016
Durum wheat accessions	DS, HR	wsnp_RFL_Contig2073_1317762	3B	586732370	3B	72	4.56 x10-2	smQTL3B.3	Aoun et al. 2016
Durum wheat accessions	DS, HR	wsnp_Ex_c5418_9575485	3B	586732220	3B	72	5.69 x 10-2	smQTL3B.3	Aoun et al. 2016
