## Supplementary material for "Unravelling consensus genomic regions conferring leaf rust resistance in wheat via meta-QTL analysis": Online Resource 5

### Sheet: Sheet1
Table S5: Co-localization of leaf rust genes with smQTLs
Leaf rust genes	Type of resistance	Chromosome	Left marker	Right marker	References	Gene(Mb)	MQTL co-localized
Lr13	APR	2B	Xbarc55(1.1)	Xbarc18 (3.7)	https://shigen.nig.ac.jp/wheat/komugi/	1.6144e+08	smQTL2B.5
Lr14a	SR	7B	Xwmc10(1.1)	Xgwm344(10)	https://shigen.nig.ac.jp/wheat/komugi/	7.43184e+08	smQTL7B.3
Lr46	APR	1B	Xwmc44 (17)	Xgwm259(20)	maswheat.ucdavis.edu	6.66853e+08	smQTL1B.4
Lr68	APR	7B	csGS(1.2)	gwm146 (0.6 )	maswheat.ucdavis.edu	7.38567e+08	smQTL7B.3
Lr63	NC	3A	barc57 and barc321(used for selection)		Kolmer et al. 2010	11685923	smQTL3A.1
Lr60	SR	1D	BARC149(used for selection)		Hiebert et al. 2008	4151531	smQTL1D.2
Lr42	APR	1D	Xcfd15, Xwmc432(used for selection)		Sun et al. 2010	9054597	smQTL1D.2
Lr41	SR	2D	Xbarc124(used for selection)		Sun et al. 2009	5227859	smQTL2D.1
APR-Adult plant resistance, SR- Seedling resistance, NC- Not certain
References
Kolmer JA Anderson JA Flor JM (2010) Chromosome location linkage with simple sequence repeat markers and leaf rust resistance conditioned by gene Lr63 in wheat. Crop Sci 50: 2392-2395.
Hiebert CW Thomas JB McCallum BD Somers DJ (2008) Genetic mapping of the wheat leaf rust resistance gene Lr60 (LrW2). Crop Sci 48: 1020-1026.
Sun X Bai G Carver BF (2009) Molecular markers for wheat leaf rust resistance gene Lr41. Mol. Breeding 23: 311-321.
Sun X Bai G Carver BF Bowden R (2010) Molecular mapping of wheat leaf rust resistance gene Lr42. Crop Sci 50: 59-66.
