## Supplementary material for "Unravelling consensus genomic regions conferring leaf rust resistance in wheat via meta-QTL analysis": Online Resource 10

### Sheet: Sheet1
Table S10: Gene ontology for genes expressed within the hcmQTLs interval
GO ID (level1)	GO Term (level1)	GO ID (level2)	GO Term (level2)	Number_of_out (All)	Genes_of_out
GO:0008150	Biological Process	GO:0008152	metabolic process	44	TraesCS1B02G452100.1,TraesCS1B02G452200.1,TraesCS1B02G454100.1,TraesCS1B02G454400.1,TraesCS1B02G454600.1,TraesCS1D02G003700.1,TraesCS1D02G004600.1,TraesCS1D02G009100.1,TraesCS1D02G013800.1,TraesCS1D02G017700.1,TraesCS2A02G022700.1,TraesCS2A02G024700.1,TraesCS2A02G026800.1,TraesCS2A02G027500.1,TraesCS2A02G027600.1,TraesCS2A02G027800.1,TraesCS2A02G028000.1,TraesCS2A02G028700.1,TraesCS2B02G101700.1,…
GO:0008150	Biological Process	GO:0009987	cellular process	31	TraesCS1B02G448300.1,TraesCS1B02G452100.1,TraesCS1B02G452200.1,TraesCS1B02G454100.1,TraesCS1B02G454400.1,TraesCS1B02G454600.1,TraesCS1D02G003700.1,TraesCS1D02G013800.1,TraesCS1D02G017700.1,TraesCS2A02G024700.1,TraesCS2A02G030700.1,TraesCS2B02G101700.1,TraesCS2B02G104200.1,TraesCS2D02G011700.1,TraesCS2D02G013300.1,TraesCS2D02G017400.1,TraesCS2D02G017500.1,TraesCS2D02G088500.1,TraesCS3A02G426700.1,…
GO:0008150	Biological Process	GO:0044699	single-organism process	20	TraesCS1B02G448300.1,TraesCS1B02G452100.1,TraesCS1D02G004600.1,TraesCS1D02G004700.1,TraesCS1D02G013800.1,TraesCS2A02G026800.1,TraesCS2A02G027500.1,TraesCS2A02G030700.1,TraesCS2B02G101700.1,TraesCS2D02G017400.1,TraesCS2D02G021500.1,TraesCS3A02G426700.1,TraesCS3B02G034600.1,TraesCS3B02G041900.1,TraesCS3B02G047300.1,TraesCS6A02G072500.1,TraesCS6A02G073300.1,TraesCS7A02G549800.1,TraesCS7B02G411800.1,…
GO:0008150	Biological Process	GO:0051179	localization	7	TraesCS1B02G448300.1,TraesCS1D02G004700.1,TraesCS2A02G030700.1,TraesCS3A02G426700.1,TraesCS3B02G047300.1,TraesCS7A02G553000.1,TraesCS7D02G212700.1
GO:0008150	Biological Process	GO:0000003	reproduction	2	TraesCS1D02G013800.1,TraesCS2D02G017400.1
GO:0008150	Biological Process	GO:0022414	reproductive process	2	TraesCS1D02G013800.1,TraesCS2D02G017400.1
GO:0008150	Biological Process	GO:0032501	multicellular organismal process	2	TraesCS1D02G013800.1,TraesCS2D02G017400.1
GO:0008150	Biological Process	GO:0050789	regulation of biological process	2	TraesCS2D02G011700.1,TraesCS4B02G025500.1
GO:0008150	Biological Process	GO:0050896	response to stimulus	2	TraesCS6A02G071000.1,TraesCS7A02G549800.1
GO:0008150	Biological Process	GO:0051704	multi-organism process	2	TraesCS1D02G013800.1,TraesCS2D02G017400.1
GO:0008150	Biological Process	GO:0065007	biological regulation	2	TraesCS2D02G011700.1,TraesCS4B02G025500.1
GO:0003674	Molecular Function	GO:0003824	catalytic activity	41	TraesCS1B02G452100.1,TraesCS1B02G452200.1,TraesCS1B02G454100.1,TraesCS1B02G454400.1,TraesCS1B02G454600.1,TraesCS1D02G004600.1,TraesCS1D02G004700.1,TraesCS1D02G009100.1,TraesCS1D02G013200.1,TraesCS1D02G013800.1,TraesCS1D02G017700.1,TraesCS2A02G024700.1,TraesCS2A02G026800.1,TraesCS2A02G027500.1,TraesCS2A02G027600.1,TraesCS2A02G027800.1,TraesCS2A02G028000.1,TraesCS2A02G028700.1,TraesCS2B02G101700.1,…
GO:0003674	Molecular Function	GO:0005488	binding	39	TraesCS1B02G452200.1,TraesCS1B02G454100.1,TraesCS1B02G454400.1,TraesCS1B02G454600.1,TraesCS1B02G455200.1,TraesCS1D02G004600.1,TraesCS1D02G004700.1,TraesCS1D02G013200.1,TraesCS1D02G013800.1,TraesCS1D02G017700.1,TraesCS2A02G024700.1,TraesCS2A02G027500.1,TraesCS2A02G027600.1,TraesCS2A02G027800.1,TraesCS2A02G031400.1,TraesCS2A02G031500.1,TraesCS2B02G104200.1,TraesCS2D02G003200.1,TraesCS2D02G011700.1,…
GO:0003674	Molecular Function	GO:0005215	transporter activity	4	TraesCS1B02G448300.1,TraesCS1D02G004700.1,TraesCS3B02G047300.1,TraesCS7A02G553000.1
GO:0003674	Molecular Function	GO:0005198	structural molecule activity	2	TraesCS1D02G003700.1,TraesCS7B02G421100.1
GO:0003674	Molecular Function	GO:0098772	molecular function regulator	2	TraesCS1D02G020600.1,TraesCS6A02G071000.1
GO:0003674	Molecular Function	GO:0001071	nucleic acid binding transcription factor activity	1	TraesCS2D02G011700.1
GO:0003674	Molecular Function	GO:0004871	signal transducer activity	1	TraesCS1B02G452200.1
GO:0003674	Molecular Function	GO:0016209	antioxidant activity	1	TraesCS7A02G549800.1
GO:0005575	Cellular Component	GO:0016020	membrane	10	TraesCS1B02G448300.1,TraesCS1D02G004700.1,TraesCS3A02G426700.1,TraesCS3B02G034600.1,TraesCS3B02G047300.1,TraesCS6A02G072500.1,TraesCS6A02G073300.1,TraesCS7A02G553000.1,TraesCS7B02G408200.1,TraesCS7D02G222200.1
GO:0005575	Cellular Component	GO:0044425	membrane part	5	TraesCS1B02G448300.1,TraesCS1D02G004700.1,TraesCS3A02G426700.1,TraesCS3B02G047300.1,TraesCS7B02G408200.1
GO:0005575	Cellular Component	GO:0005623	cell	4	TraesCS1D02G003700.1,TraesCS2A02G030700.1,TraesCS7B02G421100.1,TraesCS7D02G220300.1
GO:0005575	Cellular Component	GO:0044464	cell part	4	TraesCS1D02G003700.1,TraesCS2A02G030700.1,TraesCS7B02G421100.1,TraesCS7D02G220300.1
GO:0005575	Cellular Component	GO:0032991	macromolecular complex	3	TraesCS1D02G003700.1,TraesCS2A02G030700.1,TraesCS7B02G421100.1
GO:0005575	Cellular Component	GO:0043226	organelle	2	TraesCS1D02G003700.1,TraesCS7B02G421100.1
GO:0005575	Cellular Component	GO:0005576	extracellular region	1	TraesCS1D02G020600.1
